# A Temporal and Spatial Atlas of Adaptive Immune Responses in the Lymph Node Following Viral Infection

**DOI:** 10.1101/2025.01.31.635509

**Authors:** Shaowen Jiang, Madhav Mantri, Viviana Maymi, Scott A. Leddon, Peter Schweitzer, Subash Bhandari, Chase Holdener, Ioannis Ntekas, Christopher Vollmers, Andrew I. Flyak, Deborah J. Fowell, Brian D. Rudd, Iwijn De Vlaminck

## Abstract

The spatial organization of adaptive immune cells within lymph nodes is critical for understanding immune responses during infection and disease. Here, we introduce AIR-SPACE, an integrative approach that combines high-resolution spatial transcriptomics with paired, high-fidelity long-read sequencing of T and B cell receptors. This method enables the simultaneous analysis of cellular transcriptomes and adaptive immune receptor (AIR) repertoires within their native spatial context. We applied AIR-SPACE to mouse popliteal lymph nodes at five distinct time points after Vaccinia virus footpad infection and constructed a comprehensive map of the developing adaptive immune response. Our analysis revealed heterogeneous activation niches, characterized by Interferon-gamma (IFN-γ) production, during the early stages of infection. At later stages, we delineated sub-anatomical structures within the germinal center (GC) and observed evidence that antibody-producing plasma cells differentiate and exit the GC through the dark zone. Furthermore, by combining clonotype data with spatial lineage tracing, we demonstrate that B cell clones are shared among multiple GCs within the same lymph node, reinforcing the concept of a dynamic, interconnected network of GCs. Overall, our study demonstrates how AIR-SPACE can be used to gain insight into the spatial dynamics of infection responses within lymphoid organs.
