## Supplemental Table 2 for "A Temporal and Spatial Atlas of Adaptive Immune Responses in the Lymph Node Following Viral Infection"

### Sheet: Sheet1
Sample	ONT_sequence	ONT_basecall	R2C2	R2C2_UMI	overlap_whitelist
Mock&D3PI	4280000	3539236	755342	159400	108140
			1132584	246536	167668
D7PI	1220000	1136200	590397	224525	129527
D10PI	2460000	1959884	864100	499581	295501
D14PI	2780000	2560534	1056425	268210	168463
D21PI	2640000	2425388	650271	224301	121469
Total	13380000	11621242	5049119	1622553	990768
