## Supplemental Table 5 for "A Temporal and Spatial Atlas of Adaptive Immune Responses in the Lymph Node Following Viral Infection"

### Sheet: Sheet1
Sample	Splint Sequence
Mock	TGAGGCTGATGAGTTCCATANNNNNTATATNNNNNATCACTACTTAGTTTTTTGATAGCTTCAAGCCAGAGTTGTCTTTTTCTCTTTGCTGGCAGTAAAAGTATTGTGTACCTTTTGCTGGGTCAGGTTGTTCTTTAGGAGGAGTAAAAGGATCAAATGCACTAANNNNNTATATNNNNNGCGATCGAAAATATCCCTTT
D3PI	GTCGTGATCAAACATTGGGTNNNNNTATATNNNNNTAAAAGTTTTCTGTGTCCATTACGTTTTTTGGAGACGGTCTCAACTATTCTTAATCTCGGCGAACTTGGGTTAATTTCCTAGAGATTTCGGGGACACTTTTCAGAGGAGGTAAGGTTTCGAACTGAATATNNNNNTATATNNNNNAGCTGTAATACGACTCACTT
D7PI	GTCGTGATCAAACATTGGGTNNNNNTATATNNNNNTAAAAGTTTTCTGTGTCCATTACGTTTTTTGGAGACGGTCTCAACTATTCTTAATCTCGGCGAACTTGGGTTAATTTCCTAGAGATTTCGGGGACACTTTTCAGAGGAGGTAAGGTTTCGAACTGAATATNNNNNTATATNNNNNAGCTGTAATACGACTCACTT
D10PI	TAGTGTAAGGTAGCATCCGTNNNNNTATATNNNNNTACGATCATATTATGTTCGTCTGTCTTTAACGGGCTATACTTCTTCTTTAGGAAAGGTCTGAACCTTCAATCTGGGTTCTACTTAAGGTTATGGAATCTTAAGGGTAGTAGTGGGGTCTAATACACAGGTNNNNNTATATNNNNNCGCCTTTACTCAAATAGTAG
D14PI	GTGGCTCATGTCAATGATAGNNNNNTATATNNNNNTTCTGATTATATTTTGCTTTTGTTACTCCTTAGTCATTACTGGTCGAAGGATTCGGCCTAAAACAGTAACTACTTAAATATCCTCATGTAGTGGAGTTATAGTGTTGACGAGAAGTGGTGCTGATGGTTCNNNNNTATATNNNNNCTCTTCTCCGAAAATGTGAA
D21PI	TGAGGCTGATGAGTTCCATANNNNNTATATNNNNNATCACTACTTAGTTTTTTGATAGCTTCAAGCCAGAGTTGTCTTTTTCTCTTTGCTGGCAGTAAAAGTATTGTGTACCTTTTGCTGGGTCAGGTTGTTCTTTAGGAGGAGTAAAAGGATCAAATGCACTAANNNNNTATATNNNNNGCGATCGAAAATATCCCTTT
